# SILAC phosphoproteomics reveals unique signaling circuits in CAR-T cells and the inhibition of B cell-activating phosphorylation in target cells

**DOI:** 10.1101/2021.09.10.459784

**Authors:** Alijah A. Griffith, Kenneth P. Callahan, Nathan Gordo King, Qian Xiao, Xiaolei Su, Arthur R. Salomon

## Abstract

Chimeric antigen receptor (CAR) is a single-pass transmembrane receptor designed to specifically target and eliminate cancers. While CARs prove highly efficacious against B cell malignancies, the intracellular signaling events which promote CAR T cell activity remain elusive. To gain further insight into both CAR T cell signaling and the potential signaling response of cells targeted by CAR, we analyzed phosphopeptides captured by two separate phopshoenrichment strategies from third generation CD19-CAR T cells cocultured with SILAC labeled Raji B cells by liquid chromatography-tandem mass spectrometry (LC-MS/MS). Here, we report that CD19-CAR T cells upregulated several key phosphorylation events also observed in canonical T cell receptor (TCR) signaling while Raji B cells exhibited a significant decrease in B cell receptor-signaling related phosphorylation events in response to coculture. Our data suggest that CD19-CAR stimulation activates a mixture of unique CD19-CAR-specific signaling pathways and canonical TCR signaling while global phosphorylation in Raji B cells is reduced after association with the CD19-CAR T cells.
