## Supplementary Table 6 Lck Western Quantification for "SILAC phosphoproteomics reveals unique signaling circuits in CAR-T cells and the inhibition of B cell-activating phosphorylation in target cells"

### Sheet: Shapes
Total Protein										Statistics from generate_lck_abundance_graph.py
Image Name	Channel	Lane	Signal	Total	Area	Bkgnd.	Type		Lane ID		Group 1	Group 2	T-statistic	DoF	pvalue	Test
20210823_CARTRaji_Lck_totalprotein_2	700	00001	11882968	26009270	7526	1877	Signal		JE6		JE6	CD19-CAR T cells	2.093260914796651	6	0.0812311232293439	student
20210823_CARTRaji_Lck_totalprotein_2	700	00002	7604590	28578270	7826	2680	Signal		JE6		JE6	CD19$^{HI}$ Raji B cells	6.936551076039899	6	0.00044491077266517465	student
20210823_CARTRaji_Lck_totalprotein_2	700	00003	6999808	25602210	7826	2377	Signal		JE6		CD19-CAR T cells	CD19$^{HI}$ Raji B cells	4.306195621159516	6	0.005058405150245582	student
20210823_CARTRaji_Lck_totalprotein_2	700	00004	7675089	25576400	7824	2288	Signal		JE6
20210823_CARTRaji_Lck_totalprotein_2	700	00005	10136604	27771900	7824	2254	Signal		CD19-CAR T cells
20210823_CARTRaji_Lck_totalprotein_2	700	00006	4483347	17709288	7826	1690	Signal		CD19-CAR T cells
20210823_CARTRaji_Lck_totalprotein_2	700	00007	11040725	26899972	7824	2027	Signal		CD19-CAR T cells
20210823_CARTRaji_Lck_totalprotein_2	700	00008	3379858	26977042	7824	3016	Signal		CD19-CAR T cells
20210823_CARTRaji_Lck_totalprotein_2	700	00009	18611849	39329800	7824	2648	Signal		CD19 HI Raji B cells
20210823_CARTRaji_Lck_totalprotein_2	700	00010	3979475	21239396	6320	2731	Signal		CD19 HI Raji B cells
20210823_CARTRaji_Lck_totalprotein_2	700	00011	27637656	50968824	7824	2982	Signal		CD19 HI Raji B cells
20210823_CARTRaji_Lck_totalprotein_2	700	00012	2702667	30900364	7824	3604	Signal		CD19 HI Raji B cells
20210823_CARTRaji_Lck_totalprotein_2	700	00013	13903842	41577328	7824	3537	Signal		Noise
20210823_CARTRaji_Lck_totalprotein_2	700	00014	5418618	42238360	7824	4706	Signal		Noise
20210823_CARTRaji_Lck_totalprotein_2	700	00015	7013492	48006080	7826	5238	Signal		Noise
20210823_CARTRaji_Lck_totalprotein_2	700	00016	36220252	51402692	7826	1940	Signal		Noise
anti-Lck (not pY505)
Image Name	Channel	Lane	Signal	Total	Area	Bkgnd.	Type
20210824_CARTRaji_pLckY505_Lck_2	700	00001	930946	1509946	375	1544	Signal		JE6
20210824_CARTRaji_pLckY505_Lck_2	700	00002	1041341	1646216	375	1613	Signal		JE6
20210824_CARTRaji_pLckY505_Lck_2	700	00003	1102448	1765073	375	1767	Signal		JE6
20210824_CARTRaji_pLckY505_Lck_2	700	00004	920398	1655398	375	1960	Signal		JE6
20210824_CARTRaji_pLckY505_Lck_2	700	00005	649264	1312639	375	1769	Signal		CD19-CAR T cells
20210824_CARTRaji_pLckY505_Lck_2	700	00006	285770	834395	375	1463	Signal		CD19-CAR T cells
20210824_CARTRaji_pLckY505_Lck_2	700	00007	550587	1051212	375	1335	Signal		CD19-CAR T cells
20210824_CARTRaji_pLckY505_Lck_2	700	00008	410292	925917	375	1375	Signal		CD19-CAR T cells
20210824_CARTRaji_pLckY505_Lck_2	700	00009	57129	523629	375	1244	Signal		CD19 HI Raji B cells
20210824_CARTRaji_pLckY505_Lck_2	700	00010	32625	442875	375	1094	Signal		CD19 HI Raji B cells
20210824_CARTRaji_pLckY505_Lck_2	700	00011	46609	449359	375	1074	Signal		CD19 HI Raji B cells
20210824_CARTRaji_pLckY505_Lck_2	700	00012	27474	417849	375	1041	Signal		CD19 HI Raji B cells
20210824_CARTRaji_pLckY505_Lck_2	700	00013	378902	860777	375	1285	Signal		Noise
20210824_CARTRaji_pLckY505_Lck_2	700	00014	365680	836680	375	1256	Signal		Noise
20210824_CARTRaji_pLckY505_Lck_2	700	00015	402404	914091	375	1364.5	Signal		Noise
20210824_CARTRaji_pLckY505_Lck_2	700	00016	406221	913221	375	1352	Signal		Noise
